# Insights into the transmission of seedborne *Pseudomonas syringae* strains that cause zucchini diseases

**DOI:** 10.64898/2026.08.21.746309

**Authors:** Caroline Lacault, Marie-Agnès Jacques, Armelle Darrasse

## Abstract

Vein clearing of zucchini (VCZ) and bacterial leaf spot (BLS) are caused by various strains of the *Pseudomonas syringae* species complex that infect zucchini (*Cucurbita pepo*) seeds. VCZ strains have a narrow host range of cucurbits and affect only seedlings, whereas BLS strains have a broader host range and cause symptoms on adult plants. A multiplex qPCR test showed that VCZ strains predominated in infected seed lots produced in different countries. We surveyed hybrid seed crops grown in parallel in two French regions to address inoculum sources. According to DNA-based approach, parental seed lots were positive to BLS strains, although no culturable bacteria were recovered. Hybrid seed lots produced in the Rhone Valley (southeastern France) showed higher infection rates than those produced in Limagne (central France), and VCZ strains were recovered only from the Rhone Valley. Two representative strains of VCZ and BLS colonized seeds through the vascular and floral pathways, whereas only the BLS strain was transmitted through the pericarp. These findings suggest that floral transmission, potentially mediated by pollinators, could explain the predominance of VCZ strains under favorable regional conditions, and that pericarp transmission in BLS strains could be linked to their capacity to cause disease on adult plants. Furthermore, some infections undetected in seeds became apparent after germination, indicating that testing germinated seeds rather than seeds could help seed industry to take in account only bacterial infections transmitted to the seedling. Together, these results provide valuable insights into the epidemiology of *P. syringae* transmission to zucchini seeds.
