## Supplemental Table S1 for "Insights into the transmission of seedborne *Pseudomonas syringae* strains that cause zucchini diseases"

### Sheet: Feuil1
Supplementary Table S1. Pseudomonas syringae strains isolated during field surveys of hybrid seed production.
Zucchini genotype produced in the fielda	Plot name	Strain code	Plant samplea	Year	Clade/Clusterb	Accession numberc
A × B	LIM1	430A	Cucurbita pepo leaf ♂ B	2019	2b	PV754517; PV754551; PV754585
	LIM1	433C	C. pepo leaf ♀ A	2019	2d	PV754525; PV754559; PV754593
	LIM1	428A	C. pepo leaf ♂ B	2019	2d	PV754512; PV754546; PV754580
	LIM1	436A	C. pepo leaf ♂ B	2019	2d	PV754528; PV754562; PV754596
	LIM1	440B	C. pepo leaf ♂ B	2019	2d	PV754531; PV754565; PV754599
	LIM1	441B	C. pepo leaf ♂ B	2019	2d	PV754534; PV754568; PV754602
	LIM1	408	C. pepo leaf ♂ B	2019	2d	PV754523; PV754557; PV754591
	LIM1	438A	C. pepo pollen ♂ B	2019	2d	PV754529; PV754563; PV754597
	LIM1	439A	C. pepo pollen ♂ B	2019	2d	PV754530; PV754564; PV754598
	LIM1	419	Capsella bursa-pastoris	2019	2d	PV754533; PV754567; PV754601
	LIM1	410	Persicaria maculosa	2019	2d	PV754524; PV754558; PV754592
C × D	VDR3	BR-2019	C. pepo seeds (♀C × ♂ D)	2019	2ba-A	PV754503; PV754537; PV754571
	LIM3	523J	Solanum nigrum	2018	2d	PV754513; PV754547; PV754581
	LIM4	598PB	C. pepo pollen ♂ F	2018	2b	MW892884; MW892926; MW892968
	VDR4	34	C. pepo leaf ♂ F	2018	2b	PV754516; PV754550; PV754584
	VDR4	65	C. pepo leaf ♀ E	2018	2d	PV754520; PV754554; PV754588
	VDR4	17I	C. pepo leaf ♂ F	2018	2d	PV754511; PV754545; PV754579
	VDR4	53	C. pepo leaf ♂ F	2018	2d	PV754519; PV754553; PV754587
	VDR4	74	C. pepo leaf ♂ F	2018	2d	PV754508; PV754542; PV754576
	VDR4	84I	Beta vulgaris	2018	2d	MW892879; MW892921; MW892921
	VDR4	32	Persicaria maculosa	2018	2d	PV754526; PV754560; PV754594
	VDR4	42	Scabiosa spp.	2018	2d	PV754518; PV754552; PV754586
	VDR5	107	C. pepo leaf ♂ F	2018	2b	MW892880; MW892922; MW892964
E × F	VDR5	106	Brassica napus	2018	2b	PV754509; PV754543; PV754577
	VDR5	108	B. napus	2018	2b	PV754510; PV754544; PV754578
	VDR5	110	B. napus	2018	2b	PV754514; PV754548; PV754582
	VDR5	122	Datura stramonium	2018	2b	PV754515; PV754549; PV754583
	VDR5	PO5	C. pepo seeds (♀ E × ♂ F)	2018	2ba-A	PV754506; PV754540; PV754574
	VDR5	PO3	C. pepo seeds (♀ E × ♂ F)	2018	2ba-C	PV754504; PV754538; PV754572
	VDR5	PO4	C. pepo seeds (♀ E × ♂ F)	2018	2ba-C	PV754505; PV754539; PV754573
	VDR5	PO8	CIpepo seeds (♀ E ×♂ F)	2018	2ba-C	PV754507; PV754541; PV754575
	VDR5	142I	C. pepo leaf ♂ F	2018	2d	MW892881; MW892923; MW892965
	VDR5	143I	C. pepo leaf ♂ F	2018	2d	PV754527; PV754561; PV754595
	VDR5	196B	Avena fatua	2018	2d	PV754532; PV754566; PV754600
	VDR5	133	Helianthus annuus	2018	2d	PV754521; PV754555; PV754589
	VDR5	170	Triticum durum	2018	2d	PV754522; PV754556; PV754590
	VDR4	69	C. pepo leaf ♂ F	2019	2b	MW892878; MW892920; MW892962
a Capital letters refer to Cucurbita pepo hybrids or parental lines, other plant names correspond to weeds and volunteers present in the plots.
b Phylogroups, clades and clusters are named according to Berge et al 2014, Newberry et al 2019, Lacault et al 2020, and Djitro et al 2022a.
c Accesion numbers for gene sequences are given in the following order Psyr3208, Psyr3420, and Psyr4880.
