## Supplemental Table S2 for "Insights into the transmission of seedborne *Pseudomonas syringae* strains that cause zucchini diseases"

### Sheet: Feuil1
Supplementary Table S2. Nucleotidic sequence of the primers and probes used in this study
Target	Primers-probe namea	Sequence 5’- 3’of primers and probes
	2d-F	CGTGCTGCTCAAATCGCC
clade 2d	2d-P	Cy5CGCGACGGTGCTCGGTTCGCBHQ2
	2d-R	TCCTGTCAGCCATTGGGG
	4Ba-F2	CTTTGAGTACGCCCAAGAGC
sylC	4Ba-P	FAMTCGGAGCGCATCATGCAGATBHQ1
	4Ba-R3	GGAGGCAGTGCTGACGTA
	Z5-F	GCCTGGCTATCTTCAGATGC
hopZ5	Z5-P	TxRedACGCTCAGGATAACGGCCGCBHQ2
	Z5-R	TCCAAGTTGGATGACAGCCA
	Rpt2-F	CTGCGCAAGAATGGTTGGC
avrRpt2	Rpt2-P	HEXGCCTCGCCTAGGGCTGCCGGBHQ1
	Rpt2-R	GGCCCTCCCTTCCCTCAT
Psyr3208	Psyr3208-F	ATGATGCTGGTGCCGATGTA
	Psyr3208-R	ATCAGCGAGTAGACAGAACC
	Psyr3208-MF	TCGGCCGAGTTCGCACCGAT
	Psyr3208-MR	CTGCCCGAGTAGATACCGAT
Psyr3420	Psyr3420- F	ATGGTGTTCATCGCCGTGACC
	Psyr3420-R	TCGCCTTCGACACCCAGCAG
Psyr4880	Psyr4880-F	ATGCACGGCTCCGAACGAAA
	Psyr4880-R	AGTCTCCAGCGCCCGTCCAC
