## Supplemental Table S3 for "Insights into the transmission of seedborne *Pseudomonas syringae* strains that cause zucchini diseases"

### Sheet: Feuil1
Supplementary Table S3. Other Psyr3208, Psyr3420, and Psyr4880 gene sequences for phylogenetic analysis.
Stain codea	Country	Host	Year	Phylogoupec	Accession numberd
ICMP10191	China	Actinidia deliciosa	1981	2a	AMZX00000000
ICMP 11293	New Zeland	A. deliciosa	1991	2a	LKEP00000000
Cit7 (P. syringae)	nab	Citrus sinensis	na	2a	CP073636
CFBP 2356PT (pv. dysoxyli)	New Zeland	Dysoxylum spectabile	1949	2a	JYHI00000000
Ps. syringae BRIP39023	Australia	Hordeum vulgare	1971	2a	AMZX00000000
CFBP 1754 (pv papulans)	Canada	Malus sylvestris	1973	2a	JYHI00000000
NFACC10-1	na	Panicum virgatum	na	2a	FPJB00000000
CFBP 8305T (P. cerasi)	Poland	Prunus cerasus	2007	2a	GCA_900074915.1
P62	France	Cucurbita pepo subsp. pepo	2010	2a-D	MW892850; MW892892; MW892934
P70	Thailand	C. pepo subsp. pepo	2010	2a-D	MW892854; MW892896; MW892938
P71	na	C. pepo subsp. pepo	2010	2a-D	MW892855; MW892897; MW892939
P72	na	C. pepo subsp. pepo	2010	2a-D	MW892856; MW892898; MW892940
P73	USA	C. pepo subsp. pepo	2010	2a-D	WJPS00000000
P77	France	C. pepo subsp. pepo	2010	2a-D	WJPT00000000
P78	France	C. pepo subsp. pepo	2010	2a-D	WJPT00000000
P102	na	C. pepo subsp. pepo	2011	2a-D	MW892862; MW892904; MW892946
P87	China	C. pepo subsp. pepo	2011	2a-D	WJPW00000000
03-19A	Florida	Cucumis melo	2003	2a-D	MUHN00000000
200-1	Georgia	Cucurbita sp.	2000	2a-D	MVAY00000000
CFBP8692 (P66)	Thailand	C. pepo subsp. pepo	2010	2a-E	WJSF00000000
P65	na	C. pepo subsp. pepo	2010	2a-E	MW892851; MW892893; MW892935
P104	na	C. pepo subsp. pepo	2011	2a-E	MW892864; MW892906; MW892948
P89	France	C. pepo subsp. pepo	2011	2a-E	WJPY00000000
P90	USA	C. pepo subsp. pepo	2011	2a-E	MW892858; MW892900; MW892942
P94	na	C. pepo subsp. pepo	2011	2a-E	MW892859; MW892901; MW892943
P132	Chile	C. pepo subsp. pepo	2013	2a-E	PV754502; PV754536; PV754570
BS2121	California	Cucurbita sp.	2006	2a-E	MVAV00000000
ZUM3984	China	Cucurbita sp.	2008	2a-E	MVAX00000000
13-139B	Florida	Citrullus lanatus	2013	2a-F	MVAT00000000
13-429	Florida	C. lanatus	2013	2a-F	MVAY00000000
ICMP 11168	New Zeland	A. deliciosa	1991	2b	LKGV00000000
DSM 50252 (pv. aptata)	USA	Beta vulgaris	1902	2b	AEAN00000000
ICMP 459 (pv. aptata)	USA	B. vulgaris	na	2b	LJRP00000000
CRAFRU11 (pv syringae)	Italy	Corylus avellana	2004	2b	ATSU00000000
ICMP 17001PT (pv coryli)	Italy	C. avellana	na	2b	LJQC00000000
P101	na	C. pepo subsp. pepo	2011	2b	MW892861; MW892903; MW892945
P108	Chile	C. pepo subsp. pepo	2011	2b	VLIA00000000
P138	France	C. pepo subsp. pepo	2015	2b	MW892874; MW892916; MW892958
CC440	France	C. melo	2002	2b	GCA_000452605.2
1188	USA	C. pepo var. melopepo	na	2b	RBPG00000000
ICMP4967	USA	Eriobotrya japonica	na	2b	RBPU00000000
BRIP34881	Australia	H. vulgare	1971	2b	AMXL00000000
MAFF 301072 PT (pv japonica)	na	H. vulgare	na	2b	AEAH00000000
CC1543	France	lake water	2006	2b	AVEJ00000000
1704B (pv pisi)	na	na	na	2b	AEAI00000000
PB576	China	na	na	2b	JRUO00000000
BS0292 (pv. aptata)	na	na	na	2b	FOVV00000000
LMG 2367 (pv panici)	na	Panicum miliaceum L.	na	2b	ALAC00000000
CC1458	USA	Primula pauciflora	2005	2b	AVEN00000000
ICMP 4122	New Zeland	Prunus armeniaca	2010	2b	LKBX00000000
ICMP 3023 (pv. syringae)	UK	Syringa vulgaris	na	2b	MLFD00000000
2507 (pv syringae)	Russia	Triticum aestivum	2012	2b	LYUO00000000
ATCC 10859 (pv lapsa)	na	T. aestivum	2014	2b	GCA_000000000482725.1
DSM_50255 (pv atrofaciens)	na	Triticum	na	2b	AWUI00000000
HS191 (pv. syringae)	Australia	P. miliaceum	1969	2ba	RBNV00000000
P12854	France	C. pepo subsp. pepo	2002	2ba-A	VLHY00000000
CFBP 8693 (P99)	France	C. pepo subsp. pepo	2005	2ba-A	WJSE00000000
P12831	France	C. pepo subsp. pepo	2005	2ba-A	WJPZ00000000
P12833	France	C. pepo subsp. pepo	2005	2ba-A	MW892875; MW892917; MW892959
P12856	France	C. pepo subsp. pepo	2005	2ba-A	MW892877; MW892919; MW892961
P4	France	C. pepo subsp. pepo	2005	2ba-A	MW892844; MW892886; MW892928
P12	France	C. pepo subsp. pepo	2006	2ba-A	MW892845; MW892887; MW892929
P12832	France	C. pepo subsp. pepo	2006	2ba-A	WJPZ00000000
P12855	Chile	C. pepo subsp. pepo	2007	2ba-A	VLHZ00000000
P24	France	C. pepo subsp. pepo	2008	2ba-A	MW892847; MW892889; MW892931
P5	France	C. pepo subsp. pepo	2008	2ba-A	WJPR00000000
P22	USA	C. pepo subsp. pepo	2009	2ba-A	WJPQ00000000
P68	USA	C. pepo subsp. pepo	2010	2ba-A	MW892852; MW892894; MW892936
P79	France	C. pepo subsp. pepo	2010	2ba-A	WJPV00000000
P84	China	C. pepo subsp. pepo	2010	2ba-A	WJPW00000000
P112	Chile	C. pepo subsp. pepo	2011	2ba-A	MW892865; MW892907; MW892949
P113	Thailand	C. pepo subsp. pepo	2011	2ba-A	VLIC00000000
P118	France	C. pepo subsp. pepo	2013	2ba-A	VLID00000000
P119	France	C. pepo subsp. pepo	2013	2ba-A	PV754501; PV754535; PV754569
P120	France	C. pepo subsp. pepo	2013	2ba-A	MW892867; MW892909; MW892951
P121	Chile	C. pepo subsp. pepo	2013	2ba-A	VLIE00000000
P123	China	C. pepo subsp. pepo	2013	2ba-A	VLIF00000000
P125	China	C. pepo subsp. pepo	2013	2ba-A	MW892868; MW892910; MW892952
P127	India	C. pepo subsp. pepo	2013	2ba-A	VLIG00000000
P130	Thailand	C. pepo subsp. pepo	2013	2ba-A	MW892869; MW892911; MW892953
P131	China	C. pepo subsp. pepo	2013	2ba-A	MW892870; MW892912; MW892954
P133	Thailand	C. pepo subsp. pepo	2013	2ba-A	MW892871; MW892913; MW892955
P137	France	C. pepo subsp. pepo	2014	2ba-A	MW892873; MW892915; MW892957
P139	China	C. pepo subsp. pepo	2015	2ba-A	VLIH00000000
KL004-k1	Australia	C. pepo subsp. pepo	2016	2ba-A	JAJITA00000000
13-509A	Florida	Cucurbita sp.	2013	2ba-A	MUHP00000000
PS711	Serbia	Cucurbita sp.	2013	2ba-A	RQXZ00000000
13-140A	Florida	C. lanatus	2013	2ba-B	MUHL00000000
14-32	Florida	C. lanatus	2014	2ba-B	MUHM00000000
14-410	Florida	C. lanatus	2014	2ba-B	MUHQ00000000
14-Gil	Florida	C. lanatus	2014	2ba-B	MVAU00000000
P1	France	C. pepo subsp. pepo	2005	2ba-B	MW892843; MW892885; MW892927
P12836	France	C. pepo subsp. pepo	2005	2ba-B	MW892876; MW892918; MW892960
P12857	France	C. pepo subsp. pepo	2007	2ba-B	VLIB00000000
P14	na	C. pepo subsp. pepo	2008	2ba-B	MW892846; MW892888; MW892930
P55	Chile	C. pepo subsp. pepo	2009	2ba-B	MW892848; MW892890; MW892932
P56	na	C. pepo subsp. pepo	2009	2ba-B	MW892849; MW892891; MW892933
P69	USA	C. pepo subsp. pepo	2010	2ba-B	MW892853; MW892895; MW892937
13-C2	Florida	C. lanatus	2013	2ba-B	MUHO00000000
CC457	France	C. melo	na	2ba-B	GCA_000452585.3
P100	na	C. pepo subsp. pepo	2011	2ba-C	MW892860; MW892902; MW892944
P88	China	C. pepo subsp. pepo	2011	2ba-C	MW892857; MW892899; MW892941
77-4C	Australia	C. pepo subsp. pepo	2016	2ba-C	SRR21657462
KFR003-1	Australia	C. pepo subsp. pepo	2016	2ba-C	JAJITB00000000
ZUM3584	Italy	Cucurbita sp.	2005	2ba-C	MVBA00000000
ICMP 13102	France	A. deliciosa	1985	2d	LKEO00000000
ICMP 2802 (pv. aceris)	USA	Acer sp.	na	2d	LJPM00000000
P103	na	C. pepo subsp. pepo	2011	2d	MW892863; MW892905; MW892947
P129	China	C. pepo subsp. pepo	2013	2d	JAGPYS00000000
P134	na	C. pepo subsp. pepo	2014	2d	MW892872; MW892914; MW892956
P135	India	C. pepo subsp. pepo	2014	2d	JAGPYR00000000
02-B4	USA	C. lanatus	2002	2d	MVAS00000000
CC94	France	C. melo	1997	2d	AVEA00000000
B728A (pv. syringae)	USA	Phaseolus vulgaris	na	2d	GCA_000012245.1
P2339 (pv syringae)	Hungary	Prunus avium	1984	2d	LIHU00000000
HRI-W 7924 (pv syringae)	UK	Prunus cerasus	2000	2d	LIHR00000000
ICMP 508	New Zeland	Prunus sp.	2010	2d	LKBS00000000
B301D-R (pv syringae)	UK	Pyrus communis	1969	2d	JALJ00000000
ICMP 16925PT (pv. solidagae)	Japon	Solidago altissima	na	2d	LJRH00000000
ICMP3272 (P. viridiflava)	New Zeland	A. deliciosa	1975	PG8	GCA_003700335
a T = type strain; PT = pathotype strain;
b na = not available;
c phylogroup, clade and cluster according to Berge et al 2014, Newberry et al 2019 and Lacault et al 2020;
d Accesion numbers for gene sequences are given in the following order Psyr3208, Psyr3420, and Psyr4880, or for genomic sequences. When accession number was not available for genomic sequence, assembly number was provided.
