## Supplemental Table S4 for "Insights into the transmission of seedborne *Pseudomonas syringae* strains that cause zucchini diseases"

### Sheet: results
Supplementary table S4. Details of seed subsamples analyses.
		sylC qPCR (5 µL)	Percentage of infected seeds	multiplex qPCR (1 µL)
Seed lot	Number of seeds per subsample	log genome copies per subsample1 (repeat 1 - repeat 2)	(method)	log genome copies per subsample¹ (repeat 1 - repeat 2)
			chosen sampling2	sylC	avrRpt2	hopZ5	2d
♀ A	500	NA - NA		NT	NT	NT	NT
	500	NA - NA		NT	NT	NT	NT
	500	NA - NA		NT	NT	NT	NT
	100	5.85 - 3.87		NA - NA	NA - NA	5.37 - 2.82	NA - NA
	100	NA - NA	0.13	NT	NT	NT	NT
	100	NA - NA	(Maury)	NT	NT	NT	NT
	100	NA - NA	8 × 100	NT	NT	NT	NT
	100	NA - NA		NT	NT	NT	NT
	100	NA - NA		NT	NT	NT	NT
	100	NA - NA		NT	NT	NT	NT
	100	NA - NA		NT	NT	NT	NT
♂ B	500	4.26 - 3.15		2.66 - NA	NA - NA	1.92 - NA	NA - NA
	100	NA - NA	0.2	NT	NT	NT	NT
	100	NA - NA	(Swaroop)	NT	NT	NT	NT
	100	NA - NA	1 × 500 and 5 × 100	NT	NT	NT	NT
	100	NA - NA		NT	NT	NT	NT
	100	NA - NA		NT	NT	NT	NT
♀ C	500	NA - NA	0.22	NT	NT	NT	NT
	500	NA - NA	(Maury)	NT	NT	NT	NT
	500	NA - NA	5 × 100	NT	NT	NT	NT
	100	NA - NA	0.1	NT	NT	NT	NT
	100	NA - NA	(Swaroop)	NT	NT	NT	NT
	100	NA - NA	1 × 500 and 5 × 100	NT	NT	NT	NT
	100	NA - NA		NT	NT	NT	NT
	100	3.15 - NA		NA - NA	NA - NA	NA - NA	NA - NA
♂ D	500	NA - NA	0.22	NT	NT	NT	NT
	500	NA - NA	(Maury)	NT	NT	NT	NT
	100	5.29 - NA	5 × 100	NA - NA	NA - NA	2.89 - NA	NA - NA
	100	NA - NA	0.1	NT	NT	NT	NT
	100	NA - NA	(Swaroop)	NT	NT	NT	NT
	100	NA - NA	1 × 500 and 5 × 100	NT	NT	NT	NT
	100	NA - NA		NT	NT	NT	NT
♀ E	500	NA - NA	0.08	NT	NT	NT	NT
	500	NA - NA	(Maury)	NT	NT	NT	NT
	500	3.54 - NA	3 × 500	NA - NA	NA - NA	NA - NA	NA - NA
♂ F	100	NA - NA		NT	NT	NT	NT
	100	NA - NA		NT	NT	NT	NT
	100	NA - NA		NT	NT	NT	NT
	100	NA - NA		NT	NT	NT	NT
	100	NA - NA		NT	NT	NT	NT
♀ A X ♂ B Lim1	500	NA - NA	0.18	NT	NT	NT	NT
	100	NA - NA	(Maury)	NT	NT	NT	NT
	100	NA - NA	6 × 100	NT	NT	NT	NT
	100	NA - NA	0.1	NT	NT	NT	NT
	100	NA - NA	(Swaroop)	NT	NT	NT	NT
	100	NA - NA	1 × 500 and 5 × 100	NT	NT	NT	NT
	100	4.00 - NA		NA - NA	NA - NA	NA - NA	4.33 - 4.04
♀ A X ♂ B VDR1	500	4.79 - 3.55	0.91	NA - 5.25	NA - NA	NA - NA	4.43 - 5.54
	100	4.51 - 3.71	(Maury)	4.26 - 6.04	NA - NA	NA - NA	5.83 - 5.32
	100	NA - NA	5 × 100	NT	NT	NT	NT
	100	NA - NA	0.9	NT	NT	NT	NT
	100	4.20 - 3.43	(Swaroop)	5.07 - 6.18	NA - NA	NA - NA	5.77 - 5.24
	100	4.38 - 3.59	1 × 500 and 5 × 100	NA - 5.92	NA - NA	NA - NA	5.60 - 5.10
♀ A X ♂ B VDR2	100	NA - NA		NT	NT	NT	NT
	100	3.66 - NA	1.24	NT	NT	NT	NT
	100	3.85 - NA	(Maury)	NT	NT	NT	NT
	100	NA - NA	7 × 100	NT	NT	NT	NT
	100	4.46 - 3.02		NA - NA	NA - NA	NA - NA	NA - NA
	100	4.17 - NA		NT	NA - NA	2.87 - 3.07	5.18 - 5.18
	100	3.55 - NA		NT	NA - NA	NA - NA	5.29 - 5.19
♀ C X ♂ D Lim2	100	NA - NA		NT	NT	NT	NT
	100	NA - NA	0.51	NT	NT	NT	NT
	100	4.44 - NA	(Maury)	NA - NA	NA - NA	NA - NA	NA - NA
	100	6.67 - 4.53	5 × 100	4.88 - 3.08	NA - NA	6.04 - 5.99	NA - NA
	100	NA - NA		NT	NT	NT	NT
♀ C X ♂ D VDR3	500	5.41 - 4.08	2.06	NA - NA	NA - NA	NA - NA	NA - NA
	500	5.10 - NA	(Maury)	NA - NA	NA - NA	NA - NA	NA - NA
	100	5.44 - 3.95	8 × 100	NA	NA - NA	NA - NA	NA - NA
	100	5.99 - 3.37	1.6	4.28 - NA	NA - NA	NA - NA	NA - NA
	100	NA - NA	(Swaroop)	NT	NT	NT	NT
	100	5.78 - 3.42	1 × 500 and 5 × 100	NA - NA	NA - NA	NA - NA	NA - NA
	100	6.00 - NA		4.66 - 4.72	4.66 - 4.69	NA - NA	NA - NA
	100	5.83 - NA		4.48 - 4.72	3.66 - 3.64	NA - NA	NA - NA
	100	5.63 - NA		4.45 - 4.44	3.88 - 3.89	2.18 - 2.18	NA - NA
	100	6.39 - NA		5.87 - 5.66	5.18 - 5.26	3.88 - 3.88	NA - NA
♀ E X ♂ F Lim3	100	2.68 - NA		NA - NA	NA - NA	NA - NA	NA - NA
	100	NA - NA	0.18	NT	NT	NT	NT
	100	NA - NA	(Maury)	NT	NT	NT	NT
	100	NA - NA	6 × 100	NT	NT	NT	NT
	100	NA - NA		NT	NT	NT	NT
	100	NA - NA		NT	NT	NT	NT
♀ E X ♂ F Lim4	100	4.77 - 4.51		3.33 - NA	NA - NA	3.05 - NA	1.02 - NA
	100	NA - NA	0.18	NT	NT	NT	NT
	100	NA - NA	(Maury)	NT	NT	NT	NT
	100	NA - NA	6 × 100	NT	NT	NT	NT
	100	NA - NA		NT	NT	NT	NT
	100	NA - NA		NT	NT	NT	NT
♀ E X ♂ F VDR4	500	4.77 - 4.50	> 1.5	NA - NA	3.69 - NA	4.52 - NA	NA - NA
	100	4.37 - 3.77	(Maury)	NT	NT	NT	NT
	100	3.67 - 3.78	5 × 100	NT	NT	NT	NT
	100	4.52 - NA	>1.6	NA - NA	NA - NA	2.98 - NA	NA - NA
	100	4.08 - 3.62	(Swaroop)	NA - NA	NA - NA	4.12 - NA	NA - NA
	100	4.03 - 4.20	1 × 500 and 5 × 100	NT	NT	NT	NT
♀ E X ♂ F VDR5	500	NT - 8.12	> 1.5	9.24 - NA	5.62 - 8.60	6.58 - 6.83	NA - NA
	100	9.11 - 9.11	(Maury)	NA - NA	NA - NA	NA - NA	NA - NA
	100	8.43 - 8.36	5 × 100	NA - NA	NA - NA	NA - NA	NA - NA
	100	8.59 - 8.40	>1.6	NA - NA	NA - NA	NA - NA	NA - NA
	100	7.97 - 7.73	(Swaroop)	NA - NA	6.6 - NA	NA - NA	NA - NA
	100	8.32 - 8.14	1 × 500 and 5 × 100	NA - NA	1.54 - NA	NA - NA	NA - NA
¹ The number of genome copies per subsample of 100 or 500 seeds was calculated by multiplying the quantification read for each qPCR reaction by the total volume of DNA extracts and the total volume of seed soaking. Each subsample was tested twice independently for each qPCR. NT means not tested; NA means no amplification.
2 The infection rate of seed lots was determined by analysis of multiple subsamples. The calculation was made either (i) by a probability calculation based on the number of healthy groups among (N) groups of identical size each containing (n) seeds (Maury et al. 1986) (ii) from the number of infected subsamples for degressive samples using most probable number tables (Swaroop 1951).
