## Supplemental Table S5 for "Insights into the transmission of seedborne *Pseudomonas syringae* strains that cause zucchini diseases"

### Sheet: Feuil1
Supplementary table S5. Mean population sizes of P. syringae (log UFC) on field samples tested positive with sylC qPCR test.
Host sample	Plot	Mean population per sample (log UFC)	SEM (log ufc)	Strain code when isolated	Clade
♀ A	LIM1	3.11	0.1
♀ A	LIM1	2.48	0.62	433C	2d
♀ A	LIM1	1.73	0.56
♂ B	LIM1	4.82	0.03
♂ B	LIM1	3.29	0.08
♂ B	LIM1	6.54	0.02	428A	2d
♂ B	LIM1	2.01	0.34
♂ B	LIM1	6.13	0.04	430A	2b
♂ B	LIM1	5.36	0.08	436A	2d
♂ B	LIM1	6.78	0
♂ B	LIM1	5.57	0	440B	2d
♂ B	LIM1	3.48	0.03
♂ B	LIM1	6.59	0.02	441B	2d
♂ B	LIM1	2.84	0.08	408	2d
♂ B (pollen)	LIM1	3.4	0.49	438A	2d
♂ B (pollen)	LIM1	5.54	0.09	439A	2d
Capsella bursa-pastoris	LIM1	3.29	0.05	419	2d
Persicaria maculosa	LIM1	3.76	0.1	410	2d
Solanum nigrum	LIM1	2.51	0.1
Solanum nigrum	LIM3	3.26	0.09
Solanum nigrum	LIM3	2.58	0.22
Solanum nigrum	LIM3	1.7	0.85	523J	2d
♂ F (pollen)	LIM4	4.44	0	598PB	2b
Triticum durum	VDR1	2.12	0.34
♀ A	VDR2	2.23	0.07
♀ A	VDR2	2.64	0.25
♂ B	VDR2	2.75	0.01
♂ B	VDR2	7.37	0.01
Mercurialis spp.	VDR2	2.15	0.34
Triticum aestivum	VDR2	3.27	0.02
♀ E	VDR4	5.42	0.04
♀ E	VDR4	1.92	0.28
♀ E	VDR4	3.17	0.14	65	2d
♂ F	VDR4	3.02	0.24
♂ F	VDR4	5.01	0.06	17I	2d
♂ F	VDR4	3.78	0.04
♂ F	VDR4	5.13	0.03	53	2d
♂ F	VDR4	2.81	0.49	69	2b
♂ F	VDR4	3.5	0.01	74	2d
♂ F	VDR4	4.11	0.06	34	2b
Ambrosia artemisiifolia	VDR4	3.63	0.17
Avena fatua	VDR4	4.36	0.03
Beta vulgaris	VDR4	6.07	0.01	84I	2d
Chenopodium album	VDR4	2.48	0.08
Convolvulus spp.	VDR4	2.86	0.26
Cynara spp.	VDR4	2.72	0.44
Elymus repens	VDR4	3.02	0
Equisetum arvense	VDR4	2.8	0.37
Helianthus annuus	VDR4	3.51	0.07
Mercurialis spp.	VDR4	3.79	0.02
Panicum	VDR4	3.45	0.11
Persicaria maculosa	VDR4	4.23	0.06	32	2d
Populus	VDR4	3.48	0.09
Quercus spp.	VDR4	3.85	0.01
Scabiosa spp.	VDR4	3.31	0.02	42	2d
♀ E	VDR5	3.59	0.01
♀ E	VDR5	4.19	0.02
♀ E	VDR5	2.22	0.18
♀ E	VDR5	3.89	0.04
♂ F	VDR5	5.34	0.02
♂ F	VDR5	7.75	0	142I	2d
♂ F	VDR5	4.53	0.02	143I	2d
♂ F	VDR5	4.43	0	107	2b
Avena fatua	VDR5	4.15	0.04	196B	2d
Brassica napus	VDR5	2.88	0.24	106	2b
Brassica napus	VDR5	2.27	0.56	108	2b
Brassica napus	VDR5	2.21	0.06	110	2b
Chenopodium album	VDR5	4.25	0.08
Datura stramonium	VDR5	3.58	0.23	122	2b
Helianthus annuus	VDR5	3.65	0.06	133	2d
Portulaca oleracea	VDR5	2.59	0.04
Robinia pseudoacacia	VDR5	3.17	0.1
Triticum durum	VDR5	3.94	0.03	170	2d
Triticum durum	VDR5	4.42	0.02
