## Supplemental Table S6 for "Insights into the transmission of seedborne *Pseudomonas syringae* strains that cause zucchini diseases"

### Sheet: Feuil1
Supplementary Table S6. Details of subsampling and infection rate of seed lots according to the different strains and infection pathways.
Strain	Pathway	Inoculum CFU/mL	Seed lot	Subsampling (subsample numbers × seed numbers)1	Number of positive subsamples	Infection rate (%)2	Number of analyzed seeds
P99-R	floral	10 7	1 (I)	(1 × 50) + (2 × 1)	1 + 0	ND	52
			2 (I)	(1 × 50) + (5 × 10)	1 + 1	3 [< 0.5 ; 9] B	100
			3 (I)	3 × 50	0	< DT	150
			4 (I)	3 × 50	1	5 A	150
			1 (II)	2 × 10	0	< DT	20
			2 (II)	20 × 1	1	5 A	20
			3 (II)	20 × 1	5	25 A	20
		10 ⁵	1 (III)	3 × 50	1	0.8 A	150
			2 (III)	3 × 50	1	0.8 A	150
			3 (III)	3 × 50	1	0.8 A	150
			4 (III)	3 × 50	1	0.8 A	150
			5 (III)	3 × 50	1	0.8 A	150
	vascular	10 7	1 (I)	(1 × 50) + (5 × 10)	1 + 0	2 [<0.5 ; 6] B	100
			2 (I)	2 × 50	0	< DT	100
			3 (I)	(1 × 50) + (5 × 10)	0	< DT	100
			2 (II)	(1 × 50) + (5 × 10)	0 + 1	1 [< 0.5 ; 4] B	100
		10 ⁵	1 (III)	2 × 50	1	1.3 A	100
			2 (III)	3 × 50	0	< DT	150
			3 (III)	3 × 50	0	< DT	150
			4 (III)	3 × 50	0	< DT	150
			5 (III)	3 × 50	0	< DT	150
	contact	10 7	1 (I)	3 × 50	0	< DT	150
			2 (I)	3 × 50	0	< DT	150
			3 (I)	3 × 50	0	< DT	150
			4 (I)	3 × 50	0	< DT	150
			5 (I)	3 × 50	0	< DT	150
			1 (II)	2 × 10	0	< DT	100
			2 (II)	1 × 10	0	< DT	10
			3 (II)	(1 × 10) + (10 × 1)	0	< DT	20
			4 (II)	3 × 10	0	< DT	30
			5 (II)	10 × 1	0	< DT	10
P66-R	floral	10 7	1 (I)	1 × 50	1	ND	50
			2 (I)	(1 × 50) + (5 × 10)	1 + 0	2 [<0.5 ; 6] B	100
			3 (I)	(1 × 50) + (5 × 10)	1 + 3	9 [2; 21] B	100
			4 (I)	3 × 50	0	< DT	150
			5 (I)	2 × 50	0	< DT	100
			1 (II)	1 × 1	0	< DT	1
			2 (II)	20 × 1	4	20 A	20
		10 ⁵	2 (III)	3 × 50	1	0.8 A	150
			3 (III)	1 × 50	0	< DT	50
			4 (III)	3 × 50	0	< DT	150
			5 (III)	3 × 50	0	< DT	150
			6 (III)	3 × 50	0	< DT	150
	vascular	10 7	1 (I)	(1 × 50) + (5 × 10)	1 + 0	2 [<0.5 ; 6] B	100
			2 (I)	(1 × 50) + (5 × 10)	1 + 1	3 [<0.5 ; 9] B	100
			3 (I)	(1 × 50) + (5 × 10)	1 + 1	3 [<0.5 ; 9] B	100
			4 (I)	(1 × 50) + (5 × 10) + (5 × 1)	1 + 3 + 4	21 [6; 66] B	105
			5 (I)	(1 × 50) + (5 × 10) + (5 × 1)	1 + 5 + 4	<100 [100 ; 39] B	105
			1 (II)	(1 × 50) + (5 × 10)	1 + 3	9 [2; 21] B	100
			2 (II)	(1 × 50) + (5 × 10)	0	< DT	100
			3 (II)	(1 × 50) + (5 × 10)	0	< DT	100
		10 ⁵	1 (III)	3 × 50	2	2.17 A	150
			2 (III)	3 × 50	1	0.8 A	150
			3 (III)	3 × 50	0	< DT	150
			4 (III)	3 × 50	0	< DT	150
			5 (III)	3 × 50	0	< DT	150
	contact	10 7	1 (I)	(1 × 50) + (5 × 10)	1 + 0	2 [<0.5 ; 6] B	100
			2 (I)	(1 × 50) + (5 × 10)	1 + 1	3 [<0.5 ; 9] B	100
			3 (I)	(1 × 50) + (5 × 10)	1 + 2	6 [1 ; 15] B	100
			4 (I)	(1 × 50) + (5 × 10)	1 + 0	2 [<0.5 ; 6] B	100
			5 (I)	3 × 50	0	< DT	150
			1 (II)	11 × 1	0	< DT	11
			2 (II)	40 × 1	6	15 A	40
			3 (II)	20 × 1	1	10 A	20
			4 (II)	10 × 1	0	< DT	10
			5 (II)	(1 × 50) + (5 × 10)	1 + 3	9 [2; 21] B	100
